# Seizures drive tau propagation in a tauopathy mouse model

**DOI:** 10.64898/2026.03.14.711088

**Authors:** Aaron J. Barbour, Keegan Hoag, Virginia M.Y. Lee, Delia M. Talos, Frances E. Jensen

**Author notes:** Corresponding authors: Frances E. Jensen, MD, FACP Arthur Knight Asbury MD Professor, Chair, Department of Neurology, Hospital of the University of Pennsylvania, 3400 Spruce Street, Dulles 3, Philadelphia, PA 19104, PA USA, Delia Talos, MD, 415 Curie Boulevard, 263 Clinical Research Building, Philadelphia, PA, 19104.

## Abstract

A bidirectional relationship between seizures and neurodegenerative disease has been established with neurodegenerative pathology found in late-onset epilepsy patients, increased risk of seizures in tauopathies, and accelerated Alzheimer’s disease progression in patients with epileptiform activity. Tau pathology spreads between interconnected neuronal networks, driving disease progression. We hypothesized that seizures would promote tau propagation throughout the brain in a tauopathy mouse model. To explore the brain-wide relationship between tau pathology and seizure activity, we crossed the T40PL-GFP mouse, which contains a pathogenic *MAPT* mutation tagged with GFP, with targeted recombination in active population (TRAP; T40PL-TRAP) mice to label all seizure activated neurons with tdTomato. We triggered tau propagation in these mice with intracerebral seeding of human AD brain-derived tau lysate and induced seizures with pentylenetetrazol (PTZ) kindling. With light sheet microscopy, we imaged and mapped tau-GFP and tdT levels throughout whole brain. We found that PTZ induced seizures worsened tau pathology in brain regions with increased tdT levels, including the hippocampus and cortex, and in the fiber tracts in T40PL-TRAP mice. We also found that seizure-activated (tdT+) neurons were more likely to develop somatic tau pathology compared to the surrounding (tdT-) populations. Overall, these data demonstrate that seizures can enhance tau pathology propagation.
