## Supplemental Table 3 for "Seizures drive tau propagation in a tauopathy mouse model"

### Sheet: tau-GFPTable
	Region ID	Parent ID	Region	mean_Sal	sem_Sal	mean_PTZ	sem_PTZ	Estimate	L-95% CI	U-95% CI
1	10000	-1	right root	39.6456	39.6456	73.8268	47.9079	43.179	-95.3006	220.723
2	10001	10000	right Basic cell groups and regions	47.2445	47.2445	91.4367	56.7613	67.0877	-72.006	241.142
3	10002	10001	right Cerebrum	93.868	81.2827	237.26	85.2453	73.4522	-69.4998	250.618
4	10003	10002	right Cerebral cortex	134.297	91.3819	295.361	101.983	74.7362	-66.954	251.278
5	10004	10003	right Cortical plate	138.215	92.4336	305.455	104.16	100.662	-36.8076	273.121
6	10005	10004	right Isocortex	327.401	106.452	534.321	116.642	135.817	11.9408	300.229
7	10006	10005	right Frontal pole, cerebral cortex	111.702	56.3977	339.162	117.94	170.473	36.5511	345.783
8	10012	10005	right Somatomotor areas	604.583	58.1265	842.011	141.292	148.594	5.47515	326.676
9	10018	10012	right Primary motor area	748.052	71.6563	964.229	154.548	160.547	25.0581	333.859
10	10024	10012	right Secondary motor area	483.277	62.063	737.778	134.87	169.33	33.1309	347.042
11	10030	10005	right Somatosensory areas	537.415	115.708	774.433	125.088	148.337	4.39822	327.632
12	10037	10030	right Primary somatosensory area	586.282	111.451	811.594	133.936	175.373	45.9643	345.29
13	10044	10037	right Primary somatosensory area, nose	556.111	122.844	871.45	113.075	235.293	100.62	408.742
14	10051	10037	right Primary somatosensory area, barrel field	695.757	145.435	871.505	153.041	147.536	13.2251	317.384
15	10065	10037	right Primary somatosensory area, lower limb	592.097	114.873	705.289	126.729	106.937	-26.952	280.066
16	10072	10037	right Primary somatosensory area, mouth	433.832	103.791	785.069	116.673	245.195	109.179	419.04
17	10079	10037	right Primary somatosensory area, upper limb	664.023	98.2175	818.681	156.815	135.633	0.976303	309.573
18	10086	10037	right Primary somatosensory area, trunk	537.959	112.869	650.153	140.312	107.012	-27.0491	279.657
19	10093	10037	right Primary somatosensory area, unassigned	668.8	121.853	861.374	135.372	162.444	28.7236	335.121
20	10100	10030	right Supplemental somatosensory area	402.168	132.657	672.501	101.589	200.041	64.3494	372.96
21	10107	10005	right Gustatory areas	120.883	70.2947	294.193	106.642	151.123	17.7455	325.13
22	10114	10005	right Visceral area	177.591	81.7455	354.454	111.872	167.605	35.5644	343.607
23	10121	10005	right Auditory areas	296.875	127.516	366.214	126.297	83.3053	-50.8704	256.7
24	10122	10121	right Dorsal auditory area	533.196	146.839	613.002	136.27	88.9799	-45.6954	260.253
25	10136	10121	right Primary auditory area	253.82	113.9	310.722	128.792	84.9059	-51.8752	260.561
26	10143	10121	right Posterior auditory area	315.185	153.592	456.168	97.8602	139.975	5.93049	315.219
27	10150	10121	right Ventral auditory area	218.105	97.2755	248.595	119.64	60.4877	-74.5557	232.455
28	10157	10005	right Visual areas	260.561	165.136	433.071	91.5358	144.091	15.5068	314.832
29	10164	10157	right Anterolateral visual area	543.816	193.703	693.752	86.0189	122.829	-12.6944	294.558
30	10171	10157	right Anteromedial visual area	323.11	145.19	476.624	89.0264	132.376	-2.27458	303.651
31	10178	10157	right Lateral visual area	394.895	195.903	596.17	108.291	159.36	26.0775	333.119
32	10185	10157	right Primary visual area	245.078	164.028	415.071	92.0634	143.937	10.5634	315.386
33	10192	10157	right Posterolateral visual area	170.252	140.457	289.225	118.824	145.085	13.1736	315.739
34	10199	10157	right posteromedial visual area	224.577	159.383	474.359	67.036	180	45.4432	352.391
35	10206	10157	right Laterointermediate area	348.753	201.987	494.763	105.114	121.786	-10.2947	293.541
36	10213	10157	right Postrhinal area	152.387	130.756	242.184	100.925	102.45	-31.4799	273.878
37	10220	10005	right Anterior cingulate area	96.4573	65.2155	241.409	98.8944	91.116	-51.8836	272.559
38	10226	10220	right Anterior cingulate area, dorsal part	189.505	87.9663	383.311	106.937	155.545	19.1745	330.284
39	10232	10220	right Anterior cingulate area, ventral part	35.1872	35.1872	105.201	66.2658	100.51	-34.3961	274.307
40	10238	10005	right Prelimbic area	27.7482	27.7482	136.286	77.4057	145.809	11.7403	319.573
41	10245	10005	right Infralimbic area	0	0	11.2004	11.2004	56.8014	-80.3869	230.612
42	10252	10005	right Orbital area	41.2638	30.5114	219.19	89.2856	92.4973	-46.9606	269.743
43	10258	10252	right Orbital area, lateral part	223.701	81.6537	380.815	125.139	120.629	-16.1935	294.708
44	10264	10252	right Orbital area, medial part	0	0	31.4227	31.4227	122.642	-13.6162	296.868
45	10272	10252	right Orbital area, ventrolateral part	28.9466	28.9466	194.486	90.7551	133.508	-1.23703	305.29
46	10278	10005	right Agranular insular area	224.342	81.4378	350.015	118.305	100.6	-39.0167	277.25
47	10279	10278	right Agranular insular area, dorsal part	343.867	126.129	495.713	145.997	120.08	-15.6077	294.495
48	10285	10278	right Agranular insular area, posterior part	64.3069	41.9923	165.51	59.9547	109.346	-27.364	284.935
49	10291	10278	right Agranular insular area, ventral part	195.456	68.6013	324.429	110.738	100.568	-36.6303	273.624
50	10297	10005	right Retrosplenial area	144.632	113.354	251.934	105.333	94.6401	-43.6347	271.092
51	10298	10297	right Retrosplenial area, lateral agranular part	265.215	134.657	440.872	104.131	128.19	-6.82262	305.052
52	10325	10297	right Retrosplenial area, dorsal part	239.5	136.794	373.205	135.758	130.983	-6.26759	305.729
53	10332	10297	right Retrosplenial area, ventral part	68.5685	68.5685	103.79	60.3701	117.766	-18.5645	290.821
54	10339	10005	right Posterior parietal association areas	486.663	150.449	665.537	135.933	120.369	-20.6914	302.162
55	10346	10339	right Anterior area	388.073	159.518	602.011	143.184	142.196	7.28826	314.542
56	10353	10339	right Rostrolateral visual area	626.859	143.981	755.828	125.573	115.667	-17.7783	288.326
57	10360	10005	right Temporal association areas	145.991	104.326	179.6	91.8165	74.0812	-59.9949	244.566
58	10367	10005	right Perirhinal area	147.819	79.8861	187.372	71.0092	103.347	-34.2703	278.336
59	10373	10005	right Ectorhinal area	164.216	85.77	209.864	88.5628	95.6199	-39.3317	269.02
60	10379	10004	right Olfactory areas	0	0	3.57819	3.57819	36.9026	-89.3655	205.208
61	10386	10379	right Accessory olfactory bulb	0	0	36.6201	36.6201	63.0905	-75.0591	236.438
62	10398	10379	right Taenia tecta	0	0	0	0	41.3458	-101.082	218.622
63	10421	10379	right Nucleus of the lateral olfactory tract	0	0	0	0	36.1264	-101.707	209.642
64	10426	10379	right Cortical amygdalar area	0	0	0	0	37.8512	-105.743	217.525
65	10431	10426	right Cortical amygdalar area, posterior part	0	0	0	0	37.7185	-104.464	215.414
66	10454	10004	right Hippocampal formation	164.814	121.057	346.207	73.353	109.961	-33.925	288.522
67	10455	10454	right Hippocampal region	145.215	113.841	349.311	82.3612	79.3035	-56.5169	252.44
68	10456	10455	right Ammon's horn	206.149	115.976	438.076	79.4795	125.625	-13.9828	303.98
69	10473	10455	right Dentate gyrus	86.2636	86.2636	164.937	67.8705	66.6637	-72.3762	241.819
70	10492	10454	right Retrohippocampal region	189.585	129.664	338.739	66.2295	157.401	28.6151	328.046
71	10493	10492	right Entorhinal area	120.214	97.2767	177.48	67.3071	57.5444	-86.2178	234.312
72	10494	10493	right Entorhinal area, lateral part	219.881	105.468	278.726	64.4539	97.1211	-39.4768	272.832
73	10507	10493	right Entorhinal area, medial part, dorsal zone	69.0274	69.0274	86.4876	56.4488	135.224	-1.16223	311.221
74	10555	10003	right Cortical subplate	61.4583	61.4583	71.9643	59.9121	52.9421	-79.4722	225.396
75	10558	10555	right Endopiriform nucleus	134.524	67.8846	180.914	73.4357	56.5767	-87.8482	232.681
76	10562	10555	right Basolateral amygdalar nucleus	69.5463	64.8568	64.9836	63.4716	36.1865	-102.803	213.187
77	10566	10555	right Basomedial amygdalar nucleus	40.41	40.41	31.8572	31.8572	35.6307	-108.675	215.019
78	10570	10002	right Cerebral nuclei	19.0775	19.0775	35.0853	35.0853	43.0812	-99.4912	217.984
79	10571	10570	right Striatum	27.8653	27.8653	53.8838	42.4815	48.7594	-85.8913	220.382
80	10572	10571	right Striatum dorsal region	126.824	64.3737	242.207	70.3206	75.5766	-70.6592	259.369
81	10574	10571	right Striatum ventral region	0	0	0	0	35.8136	-103.829	210.612
82	10585	10571	right Lateral septal complex	0	0	0	0	34.6491	-104.152	211.991
83	10586	10585	right Lateral septal nucleus	0	0	0	0	34.2528	-104.918	209.251
84	10592	10571	right Striatum-like amygdalar nuclei	0	0	0	0	30.447	-103.874	200.972
85	10595	10592	right Central amygdalar nucleus	43.3154	43.3154	40.258	40.258	35.4789	-105.702	208.364
86	10608	10570	right Pallidum	0	0	0	0	32.8989	-103.555	205.843
87	10609	10608	right Pallidum, dorsal region	8.90765	8.90765	14.1532	14.1532	40.1177	-104.884	217.513
88	10612	10608	right Pallidum, ventral region	0	0	0	0	37.8479	-104.993	215.68
89	10615	10608	right Pallidum, medial region	0	0	0	0	38.1112	-104.493	214.765
90	10616	10615	right Medial septal complex	0	0	0	0	38.1065	-105.546	217.287
91	10620	10608	right Pallidum, caudal region	0	0	0	0	37.6627	-105.506	216.39
92	10639	10001	right Brain stem	0	0	0	0	34.7563	-105.361	212.217
93	10640	10639	right Interbrain	0	0	0	0	37.6077	-106.375	215.579
94	10641	10640	right Thalamus	3.20169	3.20169	3.1467	3.1467	38.0282	-104.751	214.197
95	10642	10641	right Thalamus, sensory-motor cortex related	17.0445	17.0445	14.6079	14.6079	23.3464	-109.411	198.149
96	10643	10642	right Ventral group of the dorsal thalamus	5.92216	5.92216	8.57294	8.57294	32.8644	-102.979	203.914
97	10646	10643	right Ventral posterior complex of the thalamus	21.7083	21.7083	25.6508	25.6508	36.3608	-98.8489	211.012
98	10652	10642	right Subparafascicular nucleus	9.07732	9.07732	0	0	35.1925	-109.376	211.161
99	10657	10642	right Geniculate group, dorsal thalamus	58.0055	58.0055	50.9464	39.2341	37.7437	-106.5	217.575
100	10658	10657	right Medial geniculate complex	49.2326	49.2326	41.8254	34.1335	33.4354	-106.734	206.929
101	10662	10657	right Dorsal part of the lateral geniculate complex	66.3436	66.3436	59.698	44.2221	33.1443	-105.455	208.566
102	10666	10641	right Thalamus, polymodal association cortex related	0	0	0	0	29.0555	-100.259	199.093
103	10667	10666	right Lateral group of the dorsal thalamus	71.3225	71.3225	105.706	66.6579	46.7808	-88.0921	216.001
104	10674	10666	right Anterior group of the dorsal thalamus	0	0	0	0	29.8133	-101.232	200.445
105	10676	10674	right Anteromedial nucleus	0	0	0	0	37.6907	-107.797	213.971
106	10683	10666	right Medial group of the dorsal thalamus	0	0	0	0	32.7184	-102.626	203.3
107	10691	10666	right Midline group of the dorsal thalamus	0	0	0	0	32.6349	-103.996	207.048
108	10696	10666	right Intralaminar nuclei of the dorsal thalamus	0	0	0	0	28.2302	-103.008	202.246
109	10704	10666	right Geniculate group, ventral thalamus	56.7948	56.7948	37.795	26.0856	27.3259	-110.205	204.468
110	10711	10666	right Epithalamus	0	0	0	0	37.8662	-104.753	213.874
111	10715	10640	right Hypothalamus	0	0	0	0	30.7651	-102.343	203.556
112	10716	10715	right Periventricular zone	0	0	0	0	29.6616	-103	202.055
113	10734	10715	right Periventricular region	0	0	0	0	23.7816	-99.6356	187.884
114	10756	10715	right Hypothalamic medial zone	0	0	0	0	27.5056	-102.491	194.612
115	10762	10756	right Mammillary body	0	0	0	0	32.5963	-103.467	204.096
116	10764	10762	right Medial mammillary nucleus	0	0	0	0	30.9993	-103.192	201.853
117	10773	10762	right Tuberomammillary nucleus	0	0	0	0	37.8089	-106.573	215.756
118	10793	10715	right Hypothalamic lateral zone	0	0	0	0	26.7417	-101.427	198.259
119	10802	10793	right Zona incerta	0	0	0	0	42.7477	-103.468	226.182
120	10806	10639	right Midbrain	0.131434	0.131434	0	0	36.7759	-101.888	213.748
121	10807	10806	right Midbrain, sensory related	6.10318	6.10318	19.3324	11.8743	38.7091	-91.9228	208.359
122	10808	10807	right Superior colliculus, sensory related	19.2254	19.2254	1.47115	1.47115	32.5572	-106.692	207.427
123	10812	10807	right Inferior colliculus	0	0	34.5976	19.9776	49.6794	-86.8404	228.926
124	10821	10806	right Midbrain, motor related	2.06843	2.06843	0	0	19.4895	-102.842	182.405
125	10830	10821	right Superior colliculus, motor related	49.1354	49.1354	65.1862	40.6011	40.0428	-97.1665	214.006
126	10838	10821	right Periaqueductal gray	0	0	0	0	32.8751	-100.872	206.66
127	10843	10821	right Pretectal region	0	0	0	0	26.9026	-102.255	197.848
128	10865	10806	right Midbrain, behavioral state related	0	0	0	0	35.2443	-103.402	210.457
129	10868	10865	right Midbrain raphe nuclei	0	0	0	0	30.9962	-104.13	206.02
130	10870	10868	right Interpeduncular nucleus	0	0	0	0	27.3753	-101.56	196.9
131	10882	10639	right Hindbrain	0	0	0	0	37.9233	-104.457	212.866
132	10883	10882	right Pons	0	0	0	0	34.7153	-103.243	210.969
133	10884	10883	right Pons, sensory related	0	0	0	0	35.1631	-101.961	208.002
134	10890	10884	right Parabrachial nucleus	13.8643	13.8643	32.2365	18.7356	42.3192	-105.07	224.963
135	10902	10884	right Superior olivary complex	0	0	0	0	34.9303	-103.691	211.967
136	10906	10883	right Pons, motor related	0	0	0	0	24.1778	-99.8775	188.841
137	10924	10883	right Pons, behavioral state related	0	0	0	0	28.5461	-100.685	197
138	10935	10882	right Medulla	0	0	0	0	34.3843	-102.397	208.905
139	10936	10935	right Medulla, sensory related	0	0	0	0	26.2508	-101.578	194.614
140	10938	10936	right Cochlear nuclei	0	0	0	0	40.2152	-101.234	217.359
141	10943	10936	right Dorsal column nuclei	0	0	0	0	38.0795	-103.987	215.572
142	10964	10935	right Medulla, motor related	0	0	0	0	21.9332	-99.9506	187.761
143	10970	10964	right Nucleus ambiguus	0	0	0	0	37.6512	-106.503	214.955
144	10981	10964	right Lateral reticular nucleus	0	0	0	0	37.6764	-106.283	217.683
145	10985	10964	right Medullary reticular nucleus	0	0	0	0	36.1081	-107.668	215.857
146	10990	10964	right Paragigantocellular reticular nucleus	0	0	0	0	37.7451	-105.291	219.104
147	10993	10964	right Perihypoglossal nuclei	0	0	0	0	37.7453	-105.777	218.633
148	11001	10964	right Vestibular nuclei	0	0	0	0	32.2028	-104.85	204.659
149	11010	10935	right Medulla, behavioral state related	0	0	0	0	34.8671	-103.141	209.076
150	11014	10001	right Cerebellum	41.9803	41.9803	98.3416	57.0786	50.5876	-91.5797	228.235
151	11015	11014	right Cerebellar cortex	48.3937	48.3937	112.701	65.6038	61.491	-80.1055	239.918
152	11019	11015	right Vermal regions	34.8125	34.8125	69.9613	44.6999	43.1607	-86.404	213.221
153	11024	11019	right Central lobule	10.9256	10.9256	30.9577	24.2325	44.3808	-97.6419	223.409
154	11033	11019	right Culmen	61.4261	61.4261	139.732	87.5333	63.7457	-82.6845	245.184
155	11066	11015	right Hemispheric regions	57.453	57.453	140.463	81.103	74.829	-56.9376	246.233
156	11071	11066	right Ansiform lobule	75.3163	75.3163	220.424	128.082	93.5819	-47.9598	271.053
157	11096	11014	right Cerebellar nuclei	0	0	0	0	32.1902	-104.699	208.337
158	11101	10000	right fiber tracts	6.96617	6.96617	12.9549	12.9549	76.645	-54.8453	249.363
159	11102	11101	right cranial nerves	0	0	0	0	27.5764	-100.118	197.22
160	11105	11102	right olfactory nerve	0	0	0	0	39.7149	-99.7092	216.594
161	11107	11105	right lateral olfactory tract, general	0	0	3.74253	3.74253	49.3214	-92.4213	226.539
162	11112	11102	right optic nerve	0	0	0	0	32.6126	-101.589	205.226
163	11119	11102	right oculomotor nerve	0	0	0	0	38.0002	-102.326	216.015
164	11125	11102	right trigeminal nerve	0	0	0	0	37.492	-106.188	215.438
165	11127	11125	right sensory root of the trigeminal nerve	0	0	0	0	42.4502	-104.539	220.593
166	11130	11102	right facial nerve	0	0	0	0	42.8656	-105.956	224.46
167	11133	11102	right vestibulocochlear nerve	0	0	0	0	37.8456	-104.331	214.683
168	11136	11133	right cochlear nerve	0	0	0	0	35.6523	-99.968	207.998
169	11144	11102	right vagus nerve	0	0	0	0	42.5337	-104.522	225.297
170	11149	11102	right dorsal roots	0	0	0	0	42.43	-107.797	225.628
171	11150	11149	right cervicothalamic tract	0	0	0	0	37.8635	-106.626	213.169
172	11155	11150	right dorsal column	0	0	0	0	42.6211	-107.083	228.437
173	11171	11101	right cerebellum related fiber tracts	0	0	0	0	34.9867	-103.919	209.38
174	11173	11171	right cerebellar peduncles	0	0	0	0	34.6622	-103.414	208.86
175	11174	11173	right superior cerebelar peduncles	0	0	0	0	34.2756	-105.425	209.708
176	11180	11173	right inferior cerebellar peduncle	0	0	0	0	42.9023	-106.03	227.563
177	11190	11101	right lateral forebrain bundle system	201.501	102.059	368.353	78.1951	90.7416	-46.8987	265.81
178	11191	11190	right corpus callosum	443.694	83.2899	614.402	80.5922	136.289	5.62914	307.492
179	11192	11191	right corpus callosum, anterior forceps	343.843	109.226	486.186	95.399	91.8348	-53.8494	274.779
180	11200	11190	right corticospinal tract	12.8763	12.8763	27.3246	27.3246	39.6227	-96.7647	214.524
181	11211	11190	right thalamus related	216.591	127.573	344.532	97.8765	72.4706	-67.2049	247.027
182	11218	11101	right extrapyramidal fiber systems	0	0	0	0	34.5665	-103.668	210.038
183	11219	11218	right cerebral nuclei related	0	0	0	0	42.3018	-105.527	224.561
184	11226	11218	right tectospinal pathway	0	0	0	0	34.9658	-103.393	207.929
185	11230	11218	right rubrospinal tract	0	0	0	0	43.1261	-104.338	226.565
186	11238	11101	right medial forebrain bundle system	84.4622	84.4622	185.463	64.5882	68.9978	-72.7187	245.894
187	11239	11238	right cerebrum related	118.887	100.992	277.032	64.5969	77.3228	-55.6443	249.976
188	11244	11239	right fornix system	101.464	95.6421	253.961	54.8298	90.6612	-44.5875	261.949
189	11250	11244	right postcommissural fornix	14.0454	14.0454	4.1601	4.1601	36.1875	-106.814	216.132
190	11253	11244	right hippocampal commissures	538.149	99.1558	739.307	79.75	86.212	-54.8714	268.366
191	11259	11239	right stria terminalis	81.2429	81.2429	52.6438	47.8449	42.5756	-105.617	224.079
192	11261	11238	right hypothalamus related	0	0	0	0	32.3935	-101.577	208.075
193	11277	11261	right mammillary related	0	0	0	0	32.4325	-105.033	207.527
194	11284	11261	right epithalamus related	0	0	0	0	34.7345	-104.329	209.883
195	11292	10000	right ventricular systems	0	0	0	0	31.3287	-102.758	204.28
196	11293	11292	right lateral ventricle	0	0	0	0	37.5734	-104.539	215.671
197	11301	11292	right fourth ventricle	0	0	0	0	42.5999	-105.346	224.343
198	0	-1	left root	25.5569	25.5569	43.2229	27.6349	50.141	-86.9449	223.534
199	1	0	left Basic cell groups and regions	32.17	32.17	53.8498	33.6582	65.9313	-70.2914	242.59
200	100	30	left Supplemental somatosensory area	619.135	82.2987	484.645	139.288	-45.5555	-180.133	125.278
201	1001	964	left Vestibular nuclei	0	0	0	0	45.2893	-88.0583	219.966
202	1010	935	left Medulla, behavioral state related	0	0	0	0	46.2031	-89.2277	220.349
203	1014	1	left Cerebellum	35.0096	35.0096	82.2639	52.006	57.9242	-83.355	238.626
204	1015	1014	left Cerebellar cortex	41.0271	41.0271	94.0834	58.7707	68.0783	-73.5877	242.8
205	1019	1015	left Vermal regions	23.6966	23.6966	63.7896	39.4336	64.9188	-61.4844	234.686
206	1024	1019	left Central lobule	16.4471	16.4471	31.3453	19.3733	51.5226	-89.5455	227.612
207	1033	1019	left Culmen	53.5555	53.5555	118.75	72.7921	67.3389	-80.296	248.553
208	1066	1015	left Hemispheric regions	52.5438	52.5438	113.826	71.4456	89.3727	-41.5356	259.741
209	107	5	left Gustatory areas	189.572	63.5201	184.295	75.4408	17.4058	-116.506	187.716
210	1071	1066	left Ansiform lobule	70.9134	70.9134	179.724	110.489	89.1277	-52.2321	266.397
211	1096	1014	left Cerebellar nuclei	0	0	0	0	45.3734	-89.6246	219.441
212	1101	0	left fiber tracts	0	0	2.35021	2.35021	96.2663	-35.6188	268.32
213	1102	1101	left cranial nerves	0	0	0	0	48.5588	-78.2906	217.494
214	1105	1102	left olfactory nerve	0	0	0	0	48.2811	-88.467	223.056
215	1107	1105	left lateral olfactory tract, general	0	0	0	0	54.187	-85.716	230.231
216	1112	1102	left optic nerve	0	0	0	0	45.4455	-89.339	218.802
217	1119	1102	left oculomotor nerve	0	0	0	0	46.7693	-94.9636	222.862
218	1125	1102	left trigeminal nerve	0	0	0	0	46.7878	-93.762	222.331
219	1127	1125	left sensory root of the trigeminal nerve	0	0	0	0	48.4376	-100.119	229.801
220	1130	1102	left facial nerve	0	0	0	0	47.954	-101.462	230.439
221	1133	1102	left vestibulocochlear nerve	0	0	0	0	46.9397	-94.9519	225.855
222	1136	1133	left cochlear nerve	0	0	0	0	50.4279	-82.5173	221.557
223	114	5	left Visceral area	273.169	53.3392	219.913	90.6961	-26.3318	-158.73	144.313
224	1144	1102	left vagus nerve	0	0	0	0	48.6108	-100.023	228.372
225	1149	1102	left dorsal roots	0	0	0	0	48.767	-98.7904	230.492
226	1150	1149	left cervicothalamic tract	0	0	0	0	46.6476	-94.5738	224.288
227	1155	1150	left dorsal column	0	0	0	0	48.2696	-99.3123	229.771
228	1171	1101	left cerebellum related fiber tracts	0	0	0	0	46.4088	-91.2521	218.747
229	1173	1171	left cerebellar peduncles	0	0	0	0	46.0011	-91.2207	217.284
230	1174	1173	left superior cerebelar peduncles	0	0	0	0	46.4508	-94.4603	217.13
231	1180	1173	left inferior cerebellar peduncle	0	0	0	0	48.0869	-100.905	230.724
232	1190	1101	left lateral forebrain bundle system	226.607	54.2121	357.859	58.6533	91.6626	-45.7378	264.257
233	1191	1190	left corpus callosum	496.642	40.5913	592.414	67.2358	114.656	-14.0896	283.494
234	1192	1191	left corpus callosum, anterior forceps	414.186	60.1083	453.491	78.4483	61.9742	-84.9865	244.814
235	12	5	left Somatomotor areas	713.786	53.1141	641.897	119.284	45.2676	-97.8635	223.827
236	1200	1190	left corticospinal tract	3.68703	3.68703	4.99887	4.99887	52.3815	-82.8903	225.588
237	121	5	left Auditory areas	405.611	77.1194	318.214	98.5782	9.08394	-126.544	183.92
238	1211	1190	left thalamus related	209.444	43.2101	345.368	61.9164	97.8629	-39.3745	274.827
239	1218	1101	left extrapyramidal fiber systems	0	0	0	0	45.8949	-91.3729	219.872
240	1219	1218	left cerebral nuclei related	0	0	0	0	48.2229	-101.207	231.859
241	122	121	left Dorsal auditory area	661.599	126.463	526.553	148.805	-42.6685	-175.442	125.577
242	1226	1218	left tectospinal pathway	0	0	0	0	47.1222	-94.2715	227.808
243	1230	1218	left rubrospinal tract	0	0	0	0	48.6381	-98.803	229.851
244	1238	1101	left medial forebrain bundle system	46.5857	46.5857	235.611	64.8587	91.1802	-51.2342	270.425
245	1239	1238	left cerebrum related	103.74	51.0753	319.365	63.3467	133.919	0.458463	306.15
246	1244	1239	left fornix system	65.4311	42.4483	294.052	57.5242	108.01	-25.454	279.175
247	1250	1244	left postcommissural fornix	0	0	44.4366	44.4366	59.0432	-83.6341	235.212
248	1253	1244	left hippocampal commissures	577.933	40.0475	794.772	99.4414	101.394	-39.7311	279.878
249	1259	1239	left stria terminalis	37.0061	37.0061	201.474	78.4417	48.7851	-96.7665	228.738
250	1261	1238	left hypothalamus related	0	0	0	0	45.8106	-90.6835	220.495
251	1277	1261	left mammillary related	0	0	0	0	47.1151	-86.8424	218.211
252	1284	1261	left epithalamus related	0	0	0	0	50.3335	-88.4944	223.755
253	1292	0	left ventricular systems	0	0	0	0	45.0111	-88.3169	216.868
254	1293	1292	left lateral ventricle	0	0	0	0	46.8716	-95.0384	224.744
255	1301	1292	left fourth ventricle	0	0	0	0	48.7565	-98.8646	232.987
256	136	121	left Primary auditory area	338.159	63.4297	268.351	91.6479	-30.7931	-162.302	142.224
257	143	121	left Posterior auditory area	411.301	94.943	348.214	116.241	-29.1034	-161.007	141.883
258	150	121	left Ventral auditory area	314.416	58.8151	229.125	74.5895	-44.7989	-178.451	126.732
259	157	5	left Visual areas	305.901	59.8654	332.5	107.189	63.2173	-64.7559	230.245
260	164	157	left Anterolateral visual area	647.345	120.798	561.149	172.254	-18.1493	-152.772	151.562
261	171	157	left Anteromedial visual area	422.825	86.2176	518.283	126.478	109.94	-21.9901	284.034
262	178	157	left Lateral visual area	495.459	82.5443	468.028	133.319	23.4676	-109.327	196.072
263	18	12	left Primary motor area	832.782	63.2676	742.83	128.204	31.2945	-102.582	202.245
264	185	157	left Primary visual area	237.811	55.9154	279.046	98.0416	61.8709	-69.8781	234.244
265	192	157	left Posterolateral visual area	192.237	66.9005	250.427	94.267	38.1886	-92.469	209.418
266	199	157	left posteromedial visual area	308.735	76.4977	349.684	101.35	66.7714	-64.7659	238.994
267	2	1	left Cerebrum	109.011	47.0661	175.724	72.1761	59.5492	-83.4331	240.16
268	206	157	left Laterointermediate area	416.749	112.463	387.686	114.144	9.58363	-123.144	181.477
269	213	157	left Postrhinal area	245.984	33.3915	277.116	92.4271	19.5524	-111.691	191.505
270	220	5	left Anterior cingulate area	167.691	77.4493	157.581	52.9097	44.9826	-96.2453	220.658
271	226	220	left Anterior cingulate area, dorsal part	323.055	112.981	267.755	76.7068	8.99273	-125.378	181.613
272	232	220	left Anterior cingulate area, ventral part	36.2039	36.2039	47.4064	27.5544	76.2147	-58.2151	249.269
273	238	5	left Prelimbic area	51.379	51.379	40.2682	28.9692	25.8813	-110.142	199.668
274	24	12	left Secondary motor area	613.258	47.5151	555.611	112.948	38.5135	-96.3355	211.678
275	245	5	left Infralimbic area	0	0	0	0	48.2112	-85.2359	221.086
276	252	5	left Orbital area	93.2516	61.3766	135.039	57.0712	51.7234	-86.9338	228.142
277	258	252	left Orbital area, lateral part	335.833	46.4164	296.85	90.0367	24.9747	-108.829	195.897
278	264	252	left Orbital area, medial part	0	0	0	0	57.5055	-76.2077	232.549
279	272	252	left Orbital area, ventrolateral part	65.7598	63.4042	111.949	56.4457	43.5853	-91.1961	217.354
280	278	5	left Agranular insular area	253.762	78.5533	238.984	96.8804	46.9751	-90.7194	221.647
281	279	278	left Agranular insular area, dorsal part	398.652	76.8463	355.703	124.116	17.0118	-118.162	189.913
282	285	278	left Agranular insular area, posterior part	74.1896	44.1501	108.926	45.5468	39.1705	-96.5371	213.752
283	291	278	left Agranular insular area, ventral part	254.891	91.3001	218.216	90.994	8.69184	-126.954	181.489
284	297	5	left Retrosplenial area	112.792	62.9283	219.158	67.5407	87.4419	-49.9505	260.714
285	298	297	left Retrosplenial area, lateral agranular part	261.685	60.8095	334.543	95.4919	92.6625	-44.0285	263.279
286	3	2	left Cerebral cortex	183.801	38.9133	229.039	83.1752	70.3597	-72.3686	247.086
287	30	5	left Somatosensory areas	663.559	95.5955	607.094	139.197	40.2455	-102.704	215.76
288	325	297	left Retrosplenial area, dorsal part	251.374	74.7662	334.597	86.8119	93.0745	-41.331	264.98
289	332	297	left Retrosplenial area, ventral part	29.0411	29.0411	90.3475	38.5722	149.783	17.1954	322.452
290	339	5	left Posterior parietal association areas	559.595	99.9281	584.326	154.276	75.984	-64.4759	254.409
291	346	339	left Anterior area	512.788	106.404	575.354	138.601	89.2138	-42.2807	262.61
292	353	339	left Rostrolateral visual area	626.138	104.466	602.16	172.809	28.5398	-105.905	201.452
293	360	5	left Temporal association areas	165.413	46.0094	164.225	74.0019	-0.392432	-134.296	174.081
294	367	5	left Perirhinal area	165.235	62.8748	173.92	74.45	-54.748	-191.736	117.736
295	37	30	left Primary somatosensory area	679.98	102.609	656.106	136.486	49.1662	-80.5462	219.91
296	373	5	left Ectorhinal area	181.348	52.3437	194.911	86.3211	19.7072	-114.66	195.593
297	379	4	left Olfactory areas	0	0	0	0	50.5475	-74.8987	218.213
298	386	379	left Accessory olfactory bulb	0	0	40.8689	26.6452	67.1866	-71.3291	238.779
299	398	379	left Taenia tecta	0	0	0	0	46.8129	-96.4117	224.889
300	4	3	left Cortical plate	192.847	38.4588	235.5	84.4851	67.9808	-69.6135	243.015
301	421	379	left Nucleus of the lateral olfactory tract	0	0	0	0	44.5117	-93.3559	219.386
302	426	379	left Cortical amygdalar area	0	0	0	0	46.724	-93.4752	222.043
303	431	426	left Cortical amygdalar area, posterior part	0	0	0	0	46.7499	-94.1838	222.754
304	44	37	left Primary somatosensory area, nose	700.15	98.7108	692.577	150.691	46.4475	-87.5547	220.053
305	454	4	left Hippocampal formation	251.1	34.817	368.112	62.6628	99.0615	-41.048	275.573
306	455	454	left Hippocampal region	227.398	40.3845	398.654	71.6266	107.084	-27.8864	279.65
307	456	455	left Ammon's horn	319.176	50.0795	472.077	72.7628	133.639	-4.39169	311.555
308	473	455	left Dentate gyrus	29.3924	21.8469	226.399	78.172	124.834	-14.9022	300.129
309	492	454	left Retrohippocampal region	279.751	35.5693	325.484	90.9438	143.121	15.14	313.447
310	493	492	left Entorhinal area	163.253	50.9622	208.377	69.5589	65.461	-75.3235	243.929
311	494	493	left Entorhinal area, lateral part	318.581	69.8381	289.071	87.6593	-11.1319	-146.539	161.864
312	5	4	left Isocortex	430.144	50.5508	399.993	110.863	42.3993	-80.6842	206.453
313	507	493	left Entorhinal area, medial part, dorsal zone	20.3895	20.3895	111.005	45.3249	65.4188	-69.9037	239.838
314	51	37	left Primary somatosensory area, barrel field	757.037	135.783	727.397	171.227	35.0097	-98.1922	206.191
315	555	3	left Cortical subplate	39.9539	39.9539	94.6179	45.7053	65.8433	-66.6779	237.389
316	558	555	left Endopiriform nucleus	146.069	65.8218	165.449	69.8914	62.4984	-77.9082	241.878
317	562	555	left Basolateral amygdalar nucleus	35.7817	35.7817	106.154	52.4391	78.8826	-59.6616	254.724
318	566	555	left Basomedial amygdalar nucleus	2.34384	2.34384	19.4129	19.4129	58.4726	-83.5992	238.539
319	570	2	left Cerebral nuclei	20.3195	20.3195	19.5668	11.4849	50.7699	-90.6386	229.557
320	571	570	left Striatum	28.0246	28.0246	44.9733	16.1379	61.396	-73.9868	233.99
321	572	571	left Striatum dorsal region	124.385	64.4112	232.999	58.9351	81.1648	-64.0874	259.721
322	574	571	left Striatum ventral region	0	0	0	0	43.161	-95.0484	217.944
323	585	571	left Lateral septal complex	0	0	0	0	45.9295	-91.7743	220.607
324	586	585	left Lateral septal nucleus	0	0	0	0	46.4173	-93.3867	223.06
325	592	571	left Striatum-like amygdalar nuclei	0	0	0	0	45.2882	-88.7587	217.894
326	595	592	left Central amygdalar nucleus	22.1393	22.1393	19.2281	13.3404	48.9359	-86.618	224.354
327	6	5	left Frontal pole, cerebral cortex	206.534	60.0282	199.52	76.7402	16.109	-118.871	187.214
328	608	570	left Pallidum	0	0	0	0	49.8767	-84.1072	224.506
329	609	608	left Pallidum, dorsal region	19.8005	19.8005	16.099	16.099	48.1818	-94.0254	226.317
330	612	608	left Pallidum, ventral region	0	0	0	0	46.987	-95.1878	223.303
331	615	608	left Pallidum, medial region	0	0	0	0	47.0084	-93.8525	225.963
332	616	615	left Medial septal complex	0	0	0	0	46.5795	-93.3924	220.158
333	620	608	left Pallidum, caudal region	0	0	33.207	33.207	59.7478	-81.354	237.859
334	639	1	left Brain stem	0	0	0	0	50.3317	-86.965	224.121
335	640	639	left Interbrain	0	0	5.6658	5.6658	56.6984	-87.9685	235.777
336	641	640	left Thalamus	0	0	49.6664	49.6664	67.3035	-75.8892	245.622
337	642	641	left Thalamus, sensory-motor cortex related	0	0	51.9404	51.9404	68.4123	-63.4308	241.029
338	643	642	left Ventral group of the dorsal thalamus	0	0	52.967	52.967	72.7101	-61.992	247.997
339	646	643	left Ventral posterior complex of the thalamus	0	0	63.4032	63.4032	79.6485	-55.9118	254.845
340	65	37	left Primary somatosensory area, lower limb	624.891	118.88	583.985	95.376	47.3477	-85.4745	218.745
341	652	642	left Subparafascicular nucleus	10.7945	10.7945	48.9108	47.3807	59.0521	-82.4207	232.866
342	657	642	left Geniculate group, dorsal thalamus	17.4329	17.4329	79.5909	51.4934	72.3409	-69.3159	251.556
343	658	657	left Medial geniculate complex	26.3339	26.3339	69.2185	47.9271	71.4751	-66.7926	244.524
344	662	657	left Dorsal part of the lateral geniculate complex	9.04971	9.04971	89.503	55.1926	85.975	-49.7517	261.869
345	666	641	left Thalamus, polymodal association cortex related	0	0	49.644	49.644	75.5549	-51.2272	242.976
346	667	666	left Lateral group of the dorsal thalamus	44.5092	44.5092	197.122	103.636	128.674	-5.05115	302.627
347	674	666	left Anterior group of the dorsal thalamus	0	0	65.9782	65.9782	71.8711	-57.281	245.452
348	676	674	left Anteromedial nucleus	0	0	46.6364	46.6364	64.9533	-74.6524	241.554
349	683	666	left Medial group of the dorsal thalamus	0	0	19.52	19.52	52.5102	-82.4452	225.629
350	691	666	left Midline group of the dorsal thalamus	0	0	0	0	46.1221	-89.1634	221.825
351	696	666	left Intralaminar nuclei of the dorsal thalamus	0	0	44.5378	44.5378	71.841	-58.5444	244.055
352	704	666	left Geniculate group, ventral thalamus	31.5921	31.5921	64.0345	26.373	67.0072	-67.7085	240.336
353	711	666	left Epithalamus	0	0	0	0	48.3104	-94.9645	228.655
354	715	640	left Hypothalamus	0	0	0	0	45.261	-88.7023	218.288
355	716	715	left Periventricular zone	0	0	0	0	45.1019	-86.406	215.784
356	72	37	left Primary somatosensory area, mouth	634.908	88.7899	581.864	133.712	20.5306	-110.874	191.782
357	734	715	left Periventricular region	0	0	0	0	43.9224	-79.1372	207.746
358	756	715	left Hypothalamic medial zone	0	0	0	0	44.9002	-82.1366	211.39
359	762	756	left Mammillary body	0	0	0	0	45.5499	-90.6408	216.78
360	764	762	left Medial mammillary nucleus	0	0	0	0	45.3634	-89.1508	219.259
361	773	762	left Tuberomammillary nucleus	0	0	0	0	46.5824	-93.9213	226.529
362	79	37	left Primary somatosensory area, upper limb	668.613	95.962	677.463	120.37	74.0861	-58.0715	246.674
363	793	715	left Hypothalamic lateral zone	0	0	0	0	44.7257	-81.8347	213.679
364	802	793	left Zona incerta	0	0	1.5266	1.5266	48.4884	-98.1308	232.532
365	806	639	left Midbrain	4.90453	4.90453	24.0004	24.0004	51.7323	-88.3326	227.301
366	807	806	left Midbrain, sensory related	17.9371	17.9371	24.5721	10.4105	66.2877	-61.3935	238.543
367	808	807	left Superior colliculus, sensory related	22.8957	22.8957	10.6865	6.67459	47.9694	-88.0529	223.781
368	812	807	left Inferior colliculus	13.9767	13.9767	28.8137	14.2583	55.2567	-81.918	229.903
369	821	806	left Midbrain, motor related	5.98687	5.98687	33.611	33.611	55.0963	-65.5245	220.988
370	830	821	left Superior colliculus, motor related	53.8808	53.8808	120.073	59.9535	78.1727	-56.2362	252.981
371	838	821	left Periaqueductal gray	0	0	14.337	14.337	46.3026	-89.879	220.018
372	843	821	left Pretectal region	0	0	45.1146	45.1146	67.2646	-61.184	235.037
373	86	37	left Primary somatosensory area, trunk	556.14	115.035	597.029	105.565	89.3923	-42.8461	260.14
374	865	806	left Midbrain, behavioral state related	0	0	0	0	50.0602	-86.1798	222.414
375	868	865	left Midbrain raphe nuclei	0	0	0	0	46.0289	-88.0838	215.316
376	870	868	left Interpeduncular nucleus	0	0	0	0	44.5468	-85.3083	212.71
377	882	639	left Hindbrain	0	0	0	0	46.8257	-95.1121	221.905
378	883	882	left Pons	0	0	0	0	45.8982	-92.1967	220.792
379	884	883	left Pons, sensory related	0	0	0	0	53.2173	-82.7392	227.431
380	890	884	left Parabrachial nucleus	16.8472	16.8472	70.1461	43.8173	47.9477	-101.83	226.122
381	902	884	left Superior olivary complex	0	0	0	0	45.6224	-92.2941	220.133
382	906	883	left Pons, motor related	0	0	0	0	46.9746	-75.7559	211.579
383	924	883	left Pons, behavioral state related	0	0	0	0	51.6523	-74.46	219.09
384	93	37	left Primary somatosensory area, unassigned	735.886	145.931	715.059	123.524	55.3161	-75.2195	224.108
385	935	882	left Medulla	0	0	0	0	45.3927	-90.9484	219.431
386	936	935	left Medulla, sensory related	0	0	0	0	45.2464	-81.4063	212.956
387	938	936	left Cochlear nuclei	0	0	0	0	53.1528	-91.1775	233.681
388	943	936	left Dorsal column nuclei	0	0	0	0	46.8772	-94.5403	226.104
389	964	935	left Medulla, motor related	0	0	0	0	44.3101	-75.3676	207.07
390	970	964	left Nucleus ambiguus	0	0	0	0	46.7944	-93.5969	223.754
391	981	964	left Lateral reticular nucleus	0	0	0	0	46.7385	-94.5796	223.869
392	985	964	left Medullary reticular nucleus	0	0	0	0	47.4375	-94.7002	225.842
393	990	964	left Paragigantocellular reticular nucleus	0	0	0	0	46.7086	-96.3023	228.407
394	993	964	left Perihypoglossal nuclei	0	0	0	0	46.6345	-95.1063	224.579
